# Macrophages redeploy functional cancer cell surface proteins following phagocytosis

**DOI:** 10.1101/2024.09.23.613776

**Authors:** Regan F. Volk, Sara W. Casebeer, Andrew C. Condon, Bahar Zirak, Nayelis Manon, Iryna Irkliyenko, Huajun Liao, Shao Tao, Tommaso Pollini, Vijay Ramani, Ajay V. Maker, Trevor Fidler, Hani Goodarzi, Balyn W. Zaro

**Affiliations:** Department of Pharmaceutical Chemistry, The Cardiovascular Research Institute, Helen Diller Family Comprehensive Cancer Center, Quantitative Biosciences Institute, School of Pharmacy, University of California, San Francisco, CA, USA; Department of Biochemistry and Biophysics, Department of Urology, Helen Diller Comprehensive Cancer Center, Bakar Computational Health Science Institute, University of California, San Francisco, CA, USA; Arc Institute, Palo Alto, CA, USA; Gladstone Institute for Data Science and Biotechnology, San Francisco, CA, USA; Department of Biochemistry and Biophysics, Helen Diller Comprehensive Cancer Center, Bakar Computational Health Science Institute, University of California, San Francisco, CA, USA; The Cardiovascular Research Institute, University of California, San Francisco, CA, USA; Division of Surgical Oncology, Department of Surgery, University of California, San Francisco, CA, USA

## Abstract

Macrophage-mediated phagocytosis is a vital innate immune process altered in cancer. We show here that tumor-associated macrophages (TAMs) redeploy intact cell surface proteins from cancer cells to their own cell surface. We initially observed the canonical epithelial cancer surface marker EpCAM on the surface of TAMs in primary human solid tumors but not paired peripheral blood macrophages. In a murine model of metastatic breast cancer, we also observed EpCAM on the surface of primary TAMs that have phagocytosed breast cancer cells. In a model of a myeloproliferative neoplasm, we again found engulfed cell-derived surface proteins on the surface of macrophages following phagocytosis. A co-culture system and proteomics assay that tags proteins based on their cell-of-origin revealed hundreds of cell surface proteins synthesized in cancer cells are present and fully intact on the surface of macrophages following phagocytosis. Using a biotin transfer assay, we determined that these proteins were on the surface of the cancer cell prior to redeployment by the macrophage following phagocytosis. Furthermore, macrophages that redeploy a neutral amino acid transporter correspondingly show increased transport of an unnatural amino acid substrate. Widespread acquisition of proteins from engulfed cells may contribute to two critical TAM phenotypes: the inability to phagocytose and reprogrammed metabolism.
