## Supplementary material for "Macrophages redeploy functional cancer cell surface proteins following phagocytosis": SourceData

### Sheet: 1A
	PBMC								MDM								HCC TAMs								PDAC TAMs
Mean	0	0	59.1	66.9	74.7	59			1981	535	584	0	715	556	1411	360	61034	44001	32396	25352					59450	19125

### Sheet: 1B
	Macrophage
%EPCAM Postivie	23.9	22.9	31.3	23.2	29.9	30.3

### Sheet: 1D
	WT								JAK2 V617F
%TER119 Positive	1.99	1.4	31.6	1.94	22.8	13.5	15.7	20.8	7.78	17.5	28.1	7.23	35.7	29.4	57.9	31.3

### Sheet: 1G
	Ter119-				Ter119+
CSFR1 Median Fluroescence Intensity	1194	1249	886	976	3735	4460	3807	3086

### Sheet: 3B
	Non-Eater				Macrophage + CytoD				Macrophage + Lysate				Eaters				Uneaten
%EPCAM Positive (Normalized to UE)	0.440882	0.370741	1.51303	1.34269	1.19238	1.27255	2.38477	2.92585	0.00507014	0.012024	0.012024	0.0210421	30.2605	29.8597	39.0782	35.3707	99.8998	99.7996	100	99.8998

### Sheet: 3D
SW620	Non-Eaters				Macrophage+CytoD				Macrophage+Lysate				Eaters				Uneaten
%Biotin Positive (Normalized to UE)	1.17588	8.23116	3.70854	3.96985	5.00503	3.09548	10.9548	6.1608	0.944724	0.964824	0.341709	0.603015	23.8191	53.6683	35.0754	38.593	92.0603	100	97.0854	99.397
Raji	Non-Eaters				Macrophage+CytoD				Macrophage+Lysate				Eaters				Uneaten
%Biotin Positive (Normalized to UE)	3.6226	3.36024	3.32997	7.69929	1.68517	0.676085	0.756811	0.0898083	0.00946519	0.0151362	0.0201816	0.0100605	37.2351	29.7679	31.2815	44.7023	96.1655	99.4955	100	97.78

### Sheet: 4C
	Non-Eaters				Eaters				Uneaten
WT	2.24895	2.90795	0.376569	0.209205	39.1213	42.6778	38.8075	35.6695	100	98.0126	94.8745	94.5607
SLC1A5 KO	3.85983	3.53556	0.366109	3.35774	7.68828	6.72594	1.55858	8.10669	5.61715	5.48117	2.90795	4.58159

### Sheet: 4D
	Non-Eaters				Eaters
HPG-AF594 Mean Fluoresence Intensity	26122	28682	28171	29594	34998	39027	44493	41944

### Sheet: Extended Data Fig. 11
	Non-Eaters				Macrophage+CytoD				Macrophage+Lysate				Eaters				Uneaten
%CD20+	5.49505	6.11386	8.9604	8.68812	8.81188	6.58416	11.3366	10.4703	0.0346535	0.0371287	0.0149753	0	23.0693	24.6782	21.7822	22.2277	99.2574	100	58.9109	69.3069

### Sheet: Extended Data Fig. 14
	Non-Eaters				Eaters				Uneaten
HPG-AF594 MFI	26122	28682	28171	29594	34998	39027	44493	41944	91029	101188	139580	151574
HPG-AF594 MFI w/ 2mM Glutamine	14708	11700	12585	8835	17671	14431	17360	10368	25918	21793	25537	20059
HPG-AF594 MFI w/ 2mM Glutamine at 4C	8215	9118	6755	0	9826	11084	8569	0	9256	10320	13646	9928
