## Supplementary material for "Macrophages redeploy functional cancer cell surface proteins following phagocytosis": Table8_Antibodies

### Sheet: Anti-Human
Target/Name	Species	Manufacterer	Catalog Number	Clone	Conjugation	Conc
EPCAM	Human	BD Biosciences	569569	9C4	BV421	5µL per 10^6 in 100µL
CD20	Human	BioLegend	302329	2H7	BV421	5µL per 10^6 in 100µL
CD14	Human	BioLegend	301803	M5E2	FITC	5µL per 10^6 in 100µL
SLC1A5	Human	BioLegend	608051	W19125A	NA	≤ 0.25 µg per 10^6 cells in 100 µl volume
Glut1/SLC2A1	Human	BD Biosciences	569293	EPR3915	Alexa Fluor 647	1.5µL per 10^6 in 100µL
CD11b	Human/mouse	BioLegend	101218	M1/70	Alexa Fluor 647	≤ 0.25 µg per 10^6 cells in 100 µl volume
CD11b	Human/mouse	BioLegend	101211	M1/70	APC	≤ 0.25 µg per 10^6 cells in 100 µl volume
Ly6G	Mouse	BioLegend	127647	1A8	BV785	≤ 0.5 µg per 10^6 cells in 100 µl volume
CD45	Mouse	BioLegend	103107	30-F11	FITC	≤ 0.25 µg per 10^6 cells in 100 µl volume
TER119	Mouse	BioLegend	116207	TER-119	PE	≤ 0.25 µg per 10^6 cells in 100 µl volume
EPCAM	Mouse	BD Biosciences	563477	G8.8	PE	5µL per 10^6 in 100µL
Mouse IgG2b Kappa	Mouse	BioLegend	400342	MPC-11	BV421	5µL per 10^6 in 100µL
Streptavidin	NA	BD Biosciences	563262	NA	BV711	1µL per 10^6 in 100µL
SYTOX Orange	NA	ThermoFisher	S34861	NA	SYTOX Orange	1:10,000 in 100µL FACS buffer
Zombie UV Fixable Viability Kit	NA	BioLegend	423107	NA	Zombie UV	1:1000 in 100µL PBS
Zombie Yellow Fixable Viability Kit	NA	BioLegend	423103	NA	Zombie Yellow	1:1000 in 100µL PBS
SYTOX Blue	NA	ThermoFisher	S34857	NA	SYTOX Blue	1:1000 in 100µL FACS Buffer
Rabbit IgG	Rabbit	BD Biosciences	569345	EPR25A	Alexa Fluor 647	1.5µL per 10^6 in 100µL
Rat IgG1/IgG2a	Rat	BD Biosciences	743849	G28-5	BV421	0.5µL per 0.9^6 in 100µL
Ghost Dye™ Red 780	NA	Cell Signaling Technology	18452S	NA	Ghost Red 780	1µL per 10^6, at 10^6 cells/mL
